# Transcriptional downregulation of rhodopsin is associated with desensitization of rods to light-induced damage in a murine model of retinitis pigmentosa

**DOI:** 10.1101/2025.04.03.646684

**Authors:** Shimpei Takita, Hemavathy Harikrishnan, Masaru Miyagi, Yoshikazu Imanishi

## Abstract

Class I rhodopsin mutations are known for some of the most severe forms of vision impairments in dominantly inherited rhodopsin retinitis pigmentosa. They disrupt the VxPx transport signal, which is required for the proper localization of rhodopsin to the outer segments. While various studies have focused on the light-dependent toxicity of mutant rhodopsin, it remains unclear whether and how these mutations exert dominant-negative effects. Using the class I *Rho^Q344X^* rhodopsin knock-in mouse model, we characterized the expression of rhodopsin and other genes by RNA sequencing and qPCR. Those studies indicated that rhodopsin is the most prominently downregulated photoreceptor-specific gene in *Rho^Q344X/+^* mice. Rhodopsin is downregulated significantly prior to the onset of rod degeneration, whereas downregulation of other phototransduction genes, transducin*α*, and Pde6α, occurs after the onset and correlate with the degree of rod cell loss. Those studies indicated that the mutant rhodopsin gene causes downregulation of wild-type rhodopsin, imposing an mRNA-level dominant negative effect. Moreover, it causes downregulation of the mutant mRNA itself, mitigating the toxicity. The observed dominant effect is likely common among rhodopsin retinitis pigmentosa as we found a similar rhodopsin downregulation in the major class II rhodopsin mutant model, *Rho^P23H/+^* mice, in which mutant rhodopsin is prone to misfold. Potentially due to mitigated toxicity by reduced rhodopsin expression, *Rho^Q344X/+^* mice did not exhibit light-dependent exacerbation of rod degeneration, even after continuous exposure of mice for 5 days at 3000 lux. Thus, this study describes a novel form of dominant negative effect in inherited neurodegenerative disorders.
