## Supplemental Table S2 for "Transcriptional downregulation of rhodopsin is associated with desensitization of rods to light-induced damage in a murine model of retinitis pigmentosa"

### Sheet: Table 1 P35 DEP_YIedit
Supplemental Table S2. Changes in retinal mRNA expression levels in RhoQ344X/+ and RhoP23H/+ compared with wild-type mice at P35.
Gene symbol	Common name	Entrez ID	RhoQ344X/+ mRNA quantity (% of wild-type)	RhoQ344X/+ mRNA log2(FoldChange)	RhoP23H/+ mRNA quantity (% of wild-type)	RhoP23H/+ mRNA log2(FoldChange)	log2(wild-type expression)	log2(RhoQ344X/+ expression)	log2(RhoP23H/+ expression)	RhoQ344X/+ -log10(p-value)	RhoQ344X/+ q-value	RhoP23H/+ -log10(p-value)	RhoP23H/+ q-value
Rho	Rhodopsin	212541	34.7954	-1.52303	24.7159	-2.01649	12.3597	10.8367	10.3432	12.9019	1.03109e-11	21.0176	1.99395e-19
Gnat1	Rod transducin alpha subunit	14685	65.9447	-0.600672	62.2985	-0.68273	12.0156	11.4149	11.3328	2.64697	0.0202401	3.18172	0.0081836
Gnb1	G-beta1 subunit	14688	64.8561	-0.624687	69.2045	-0.531063	9.57366	8.94897	9.0426	2.8174	0.0149396	2.12265	0.0595265
Gngt1	Gamma transducin 1	14699	95.4354	-0.0674037	87.9125	-0.18586	7.93588	7.86848	7.75002	0.188291	0.839847	0.491665	0.716117
Grk1	Rhodopsin kinase	24013	57.6163	-0.79545	67.36	-0.570036	7.99796	7.20251	7.42792	4.18387	0.00108662	2.37375	0.0376024
Pde6a	Phosphodiesterase 6A alpha subunit	225600	68.1522	-0.553167	71.2537	-0.488962	9.18746	8.63429	8.6985	2.32322	0.0361914	1.86634	0.0946606
Pde6b	Phosphodiesterase 6B beta subunit	18587	74.4222	-0.426194	64.2012	-0.639329	8.9775	8.5513	8.33817	1.56441	0.133886	2.8558	0.0153289
Rgs9	Regulator of G protein signaling 9	19739	35.5255	-1.49307	63.3108	-0.659475	5.58414	4.09107	4.92467	12.3686	3.24514e-11	2.98769	0.0119377
Gucy2e	Retinal guanylyl cyclase 1 (RETGC-1)	14919	69.8359	-0.517959	80.5734	-0.311624	6.35558	5.83762	6.04396	2.09549	0.0541533	0.962566	0.404247
Gucy2f	Retinal guanylyl cyclase 2 (RETGC-2)	245650	38.5106	-1.37667	53.473	-0.903118	4.39211	3.01544	3.48899	10.661	1.35891e-09	5.0389	0.00020068
Cnga1	cGMP-gated channel alpha subunit	12788	71.3919	-0.486167	72.0504	-0.472922	5.90686	5.42069	5.43393	1.89759	0.0763646	1.76599	0.112924
Cngb1	cGMP-gated channel beta subunit	333329	68.4046	-0.547834	76.7001	-0.382699	6.65225	6.10442	6.26956	2.28647	0.00517051	1.29013	0.24672
Prph2	Peripherin	19133	77.9968	-0.358514	64.431	-0.634173	10.9551	10.5966	10.3209	1.21975	0.228837	2.81951	0.0164546
Rom1	Retinal outer segment membrane protein 1	19881	82.6231	-0.275382	65.6839	-0.606388	10.6801	10.4047	10.0737	0.851455	0.384625	2.62122	0.0236807
Abca4	ATP-binding cassette transporter 4	11304	59.5468	-0.747903	64.1619	-0.64021	6.8429	6.095	6.20269	3.7745	0.00242849	2.8605	0.0151748
Bbs1	Bardet-Biedl syndrome 1	52028	78.6214	-0.347007	83.1458	-0.266284	3.95357	3.60657	3.68729	1.15003	0.252792	0.768594	0.525631
Bbs7	Bardet-Biedl syndrome 7	71492	84.232	-0.247559	65.6635	-0.606836	4.66852	4.42096	4.06168	0.735274	0.444759	2.59239	0.0250638
Bbs9	Bardet-Biedl syndrome 9	319845	79.8754	-0.324177	75.8222	-0.399307	4.25236	3.92818	3.85305	1.04646	0.293656	1.35829	0.221483
Gnat2	Cone transducin alpha subunit	14686	113.457	0.182142	91.5808	-0.126883	5.94538	6.12753	5.8185	0.349656	0.705932	0.314067	0.843115
Dnah5	Dynein axonemal heavy chain 5	110082	61.789	-0.694579	82.7406	-0.273332	-5.0901	-5.78468	-5.36343	0	1	0	1
Gfap	Glial fibrillary acidic protein	14580	413.934	2.0494	453.926	2.18246	2.75504	4.80444	4.9375	20.4165	5.92981e-19	23.0675	2.12139e-21
Clu	Clusterin	12759	252.884	1.33848	274.55	1.45707	6.96706	8.30554	8.42414	9.56183	0	11.3006	3.40254e-10
Fgf2	Fibroblast growth factor 2	14173	13150.9	7.03902	1615.14	4.01359	-2.31864	4.72038	1.69495	134.149	1.08786e-130	51.3213	7.33176e-49
Naga	Alpha-N-acetylgalactosaminidase	17939	100.359	0.00517292	94.6783	-0.0788937	3.54163	3.5468	3.46274	0.0364456	0.973259	0.187078	0.921896
Pkm	Pyruvate kinase M	18746	99.5343	-0.00673421	77.3722	-0.370112	9.2911	9.28436	8.92098	0.0589153	0.954385	1.23043	0.26999
Prdx4	Peroxiredoxin 4	53381	184.008	0.879772	138.558	0.470488	2.12471	3.00448	2.5952	4.02164	0.00150689	1.40102	0.206434
